# Digesting the data: Proper validation in ancient metagenomic studies is essential

**DOI:** 10.1101/2024.02.27.581519

**Authors:** Aleksandra Laura Pach, Liam T Lanigan, Jonas Niemann, Mikkel Winther Pedersen, Hannes Schroeder

**Affiliations:** Globe Institute, Faculty of Health and Medical Sciences, University of Copenhagen, Øster Farimagsgade 5A, 1253 Copenhagen, Denmark; School of Archaeology, University of Copenhagen, Karen Blixens Plads 8, 2300 Copenhagen Denmark

**Author notes:** correspondence (H.S.).

## Abstract

In a recent publication in this journal, Reynoso-García et al. [1] used shotgun sequencing to analyze human coprolites (paleofeces) from two pre-Columbian contexts in Puerto Rico to reconstruct the diet of the island’s Indigenous population before the arrival of Europeans. Based on the results, the team claim to have identified various edible New World plant species, including maize (*Zea mays*), sweet potato (*Ipomoea batatas*), chili pepper (*Capsicum annuum*), peanut (*Arachis spp*.), papaya (*Carica papaya*), and tomato (*Solanum lycopersicum*), as well as other cultivars such as cotton (*Gossypium barbadense*) and tobacco (*Nicotiana sylvestris*) [1]. Reynoso-García et al. [1] also claim to have identified edible fungi, including *Ustilago spp*., which according to the authors, further supports their findings and points to the consumption of *huitlacoche* or corn smut, a known delicacy in Mexico today that is believed to have originated in Aztec times [2].

Shotgun DNA sequencing of archaeological samples, such as dental calculus or coprolites, provides a powerful tool to reconstruct ancient microbial communities and to study the evolution of the human microbiome [e.g. 3,4–6]. In some instances, shotgun sequencing results can also provide insights into the diet and subsistence strategies of past communities [e.g. 7,8]. However, identifying DNA from dietary sources in complex shotgun metagenomic datasets is far from straightforward. As has been discussed previously [9,10], and as we demonstrate below, one of the main challenges is the risk of false positives. Any potential dietary signals should, therefore, be carefully assessed. Unfortunately, we feel that Reynoso-García et al.’s study [1] falls short in that regard and we conclude that while it is entirely possible (and even likely, based on other evidence [e.g. 11,12]) that the Indigenous inhabitants of Puerto Rico subsisted on a diet that included some, or even all of the edible plant taxa the team identified, the DNA results they present do not, in and of themselves, support that claim.
