## Supplementary material for "Digesting the data: Proper validation in ancient metagenomic studies is essential": S3 Table

### Sheet: S3
S3 Table: Top BLAST results for the New World plant reads identified by Kaiju in the Caribbean samples.
Reads	SEQ ID	Kaiju hit	Top Blast hit	2nd Top Hit	Max Score	Total Score	Query Cover	E value	Per. Ident	Acc. Len	Accession	Accession name
Collapsed	SRR24300527.156892	Capsicum annuum	Metabacillus endolithicus	Metabacillus sp.	473	2035	1	1e-128	91.22	5052055	CP095550.1	Metabacillus endolithicus strain KCTC 33579 chromosome
Collapsed	SRR24300527.219043	Capsicum annuum	Peribacillus asahii	Neobacillus sp.	276	1584	0.75	3e-69	88.7	4721398	CP085717.1	Peribacillus asahii strain CMF4 chromosome, complete genome
Collapsed	SRR24300527.320348	Nicotiana sylvestris	NA	NA	NA	NA	NA	NA	NA	NA	NA	No significant similarity found.
Collapsed	SRR24300527.359674	Nicotiana sylvestris	NA	NA	NA	NA	NA	NA	NA	NA	NA	No significant similarity found.
Collapsed	SRR24300527.459777	Nicotiana sylvestris	NA	NA	NA	NA	NA	NA	NA	NA	NA	No significant similarity found.
Collapsed	SRR24300527.614025	Carica papaya	NA	NA	NA	NA	NA	NA	NA	NA	NA	No significant similarity found.
Collapsed	SRR24300527.741767	Capsicum annuum	Peribacillus asahii	Peribacillus asahii	180	1695	0.98	1e-40	87.9	4721398	CP085717.1	Peribacillus asahii strain CMF4 chromosome, complete genome
Collapsed	SRR24300527.850055	Capsicum annuum	Neobacillus sp.	Metabacillus sp.	298	1304	1	4e-76	93.2	6399285	CP126144.1	Neobacillus sp. 114 chromosome, complete genome
Collapsed	SRR24300528.1022846	Zea mays	Zea mays	Sorghum bicolor	632	632	0.98	2e-176	91.43	5167	JQ887387.1	Zea mays isolate 8112 clone 1 GRMZM2G121123-like gene
Collapsed	SRR24300528.1126213	Zea mays	Zea mays	Zea mays	171	171	0.39	2e-37	87.01	136932	AC157487.1	Genomic sequence for Zea mays clone ZMMBBb0614J24
Collapsed	SRR24300528.1138237	Arachis hypogaea	Uncultured bacterium	Uncultured Firmicutes	636	636	1	1e-177	97.83	1527	MF314789.2	Uncultured bacterium clone Untreatedsoil-0day-68 16S ribosomal
Collapsed	SRR24300528.1244835	Capsicum annuum	Thermoactinomycetaceae bacterium	Marinithermofilum abyssi	418	418	1	3e-112	100	1413	JX555980.1	Thermoactinomycetaceae bacterium SCSIO 11166 16S ribosomal RNA
Collapsed	SRR24300528.1607878	Capsicum annuum	Thermoactinomycetaceae bacterium JAM-FM1501	Bacillales bacterium	822	822	1	0	97.13	1429	AB362280.1	Thermoactinomycetaceae bacterium JAM-FM1501 gene for 16S rRNA, partial sequence
Collapsed	SRR24300528.342384	Capsicum annuum	Bacillales	Lihuaxuella sp.	327	327	1	4e-85	100	1389	AM749774.1	Bacillales bacterium P371 partial 16S rRNA gene, isolate P371
Collapsed	SRR24300528.484288	Zea mays	Zea mays	Zea mays	595	595	0.99	2e-165	96.65	6563	XM_020546718.1	PREDICTED: Zea mays uncharacterized LOC109943505
Collapsed	SRR24300528.56237	Capsicum annuum	NA	NA	NA	NA	NA	NA	NA	NA	NA	No significant similarity found.
Collapsed	SRR24300528.579620	Capsicum annuum	Bacillales bacterium	Thermoactinomycetaceae bacterium	492	739	1	3e-134	99.27	1389	AM749774.1	Bacillales bacterium P371 partial 16S rRNA gene, isolate P371
Collapsed	SRR24300528.6732	Zea mays	Sorghum bicolor	Sorghum bicolor	405	405	0.91	4e-108	90.16	81178864	CP137837.1	Sorghum bicolor cultivar Huandiaonuo chromosome 3
Collapsed	SRR24300528.838157	Ipomoea batatas	NA	NA	NA	NA	NA	NA	NA	NA	NA	No significant similarity found.
R1	SRR24300527.122094	Capsicum annuum	NA	NA	NA	NA	NA	NA	NA	NA	NA	No significant similarity found.
R1	SRR24300527.138412	Capsicum annuum	Peribacillus asahii	Neobacillus sp.	281	1944	0.96	4e-71	89.13	4721398	CP085717.1	Peribacillus asahii strain CMF4 chromosome, complete genome
R1	SRR24300527.267063	Capsicum annuum	Neobacillus sp. 114	Heyndrickxia oleronia	276	862	0.83	2e-69	90.87	6399285	CP126144.1	Neobacillus sp. 114 chromosome, complete genome
R1	SRR24300527.525282	Solanum lycopersicum	Solanum lycopersicum	Solanum lycopersicum	464	464	1	4e-126	100	2097	XM_010325844.3	PREDICTED: Solanum lycopersicum uncharacterized LOC104648518 (LOC104648518), mRNA
R1	SRR24300527.700607	Carica papaya	NA	NA	NA	NA	NA	NA	NA	NA	NA	No significant similarity found.
R1	SRR24300527.70847	Capsicum annuum	Neobacillus sp. 114	Peribacillus asahii	276	862	0.86	2e-69	89.59	6399285	CP126144.1	Neobacillus sp. 114 chromosome, complete genome
R1	SRR24300527.709146	Nicotiana sylvestris	NA	NA	NA	NA	NA	NA	NA	NA	NA	No significant similarity found.
R1	SRR24300527.830394	Capsicum annuum	Neobacillus sp.	Heyndrickxia oleronia	272	858	0.73	3e-68	93.92	6399285	CP126144.1	Neobacillus sp. 114 chromosome, complete genome
R1	SRR24300527.878845	Carica papaya	Drosophila phalerata	NA	56.5	56.5	0.13	0.003	97.06	50316797	OX596006.1	Drosophila phalerata genome assembly, chromosome: X
R1	SRR24300528.1032196	Ipomoea batatas	NA	NA	NA	NA	NA	NA	NA	NA	NA	No significant similarity found.
R1	SRR24300528.1168924	Capsicum annuum	Uncultured bacterium	Laceyella sp.	268	441	1	4e-67	97.47	1328	HM321397.1	Uncultured bacterium clone ncd382b06c1 16S ribosomal RNA gene
R1	SRR24300528.1194826	Capsicum annuum	Bacillales bacterium	Lihuaxuella sp.	464	464	1	4e-126	100	1389	AM749774.1	Bacillales bacterium P371 partial 16S rRNA gene, isolate P371
R1	SRR24300528.1376543	Zea mays	Zea mays	Zea mays	327	327	1	6e-85	90.48	5167	JQ887387.1	Zea mays isolate 8112 clone 1 GRMZM2G121123-like gene, partial
R1	SRR24300528.1526060	Capsicum annuum	Neobacillus sp.	Priestia megaterium	337	667	0.96	1e-87	91.8	6085354	CP126107.1	Neobacillus sp. SuZ13 chromosome, complete genome
R1	SRR24300528.1581941	Capsicum annuum	NA	NA	NA	NA	NA	NA	NA	NA	NA	No significant similarity found.
R1	SRR24300528.282379	Zea mays	Zea mays	Sorghum bicolor	298	298	0.97	5e-76	88.98	5167	JQ887387.1	Zea mays isolate 8112 clone 1 GRMZM2G121123-like gene, partial
R1	SRR24300528.419279	Zea mays	Sorghum bicolor	Sorghum bicolor	331	331	1	5e-86	90.84	81178864	CP137837.1	Sorghum bicolor cultivar Huandiaonuo chromosome 3
R1	SRR24300528.849353	Capsicum annuum	Uncultured bacterium	Geothermomicrobium terrae	348	348	0.98	5e-91	91.94	1328	HM321397.1	Uncultured bacterium clone ncd382b06c1 16S ribosomal RNA gene
R1	SRR24300528.966317	Gossypium barbadense	Uncultured bacterium	Caldilinea aerophila	191	191	0.51	8e-44	93.7	486	GU925750.1	Uncultured bacterium clone F5K2Q4C04JNMFF 23S ribosomal RNA
R2	SRR24300527.122094	Capsicum annuum	Peribacillus asahii	Neobacillus sp.	281	2033	0.98	5e-71	89.13	4721398	CP085717.1	Peribacillus asahii strain CMF4 chromosome, complete genome
R2	SRR24300527.138412	Capsicum annuum	NA	NA	NA	NA	NA	NA	NA	NA	NA	No significant similarity found.
R2	SRR24300527.267063	Capsicum annuum	NA	NA	NA	NA	NA	NA	NA	NA	NA	No significant similarity found.
R2	SRR24300527.525282	Solanum lycopersicum	Solanum lycopersicum	Solanum lycopersicum	459	4365	1	2e-124	99.6	65870126	CP023764.1	Solanum lycopersicum cultivar I-3 chromosome 8
R2	SRR24300527.700607	Carica papaya	NA	NA	NA	NA	NA	NA	NA	NA	NA	No significant similarity found.
R2	SRR24300527.70847	Capsicum annuum	NA	NA	NA	NA	NA	NA	NA	NA	NA	No significant similarity found.
R2	SRR24300527.709146	Nicotiana sylvestris	Scoparia ambigualis	Limnephilus rhombicus	56.5	56.5	0.13	0.003	96.97	36565018	OY992513.1	Scoparia ambigualis genome assembly, chromosome: 12
R2	SRR24300527.830394	Capsicum annuum	NA	NA	NA	NA	NA	NA	NA	NA	NA	No significant similarity found.
R2	SRR24300527.878845	Carica papaya	Conops quadrifasciatus	NA	54.7	54.7	0.11	0.011	100	33513057	OX457081.1	Conops quadrifasciatus genome assembly, chromosome: 5
R2	SRR24300528.1032196	Ipomoea batatas	NA	NA	NA	NA	NA	NA	NA	NA	NA	No significant similarity found.
R2	SRR24300528.1168924	Capsicum annuum	Uncultured bacterium	Uncultured bacterium	414	414	1	4e-111	96.41	1328	HM321397.1	Uncultured bacterium clone ncd382b06c1 16S ribosomal RNA gene
R2	SRR24300528.1194826	Capsicum annuum	Uncultured bacterium	Uncultured bacterium	433	433	1	1e-116	98.38	376	MH148318.1	Uncultured bacterium clone dryAD1899 16S ribosomal RNA gene
R2	SRR24300528.1376543	Zea mays	Sorghum bicolor	Sorghum bicolor	228	228	1	6e-55	83.27	81178864	CP137837.1	Sorghum bicolor cultivar Huandiaonuo chromosome 3
R2	SRR24300528.1526060	Capsicum annuum	Neobacillus sp.	Neobacillus drentensis	361	1630	1	6e-95	93.17	6399285	CP126144.1	Neobacillus sp. 114 chromosome, complete genome
R2	SRR24300528.1581941	Capsicum annuum	Bacillales bacterium	Lihuaxuella sp.	455	455	0.99	3e-123	99.6	1389	AM749774.1	Bacillales bacterium P371 partial 16S rRNA gene, isolate P371
R2	SRR24300528.282379	Zea mays	Zea mays	Zea mays	318	318	0.99	4e-82	89.96	5167	JQ887387.1	Zea mays isolate 8112 clone 1 GRMZM2G121123-like gene, partial
R2	SRR24300528.419279	Zea mays	Zea mays	Sorghum bicolor	298	298	0.97	5e-76	88.98	5167	JQ887387.1	Zea mays isolate 8112 clone 1 GRMZM2G121123-like gene, partial
R2	SRR24300528.849353	Capsicum annuum	Uncultured bacterium	Uncultured bacterium	425	425	1	2e-114	97.58	1328	HM321397.1	Uncultured bacterium clone ncd382b06c1 16S ribosomal RNA gene
R2	SRR24300528.966317	Gossypium barbadense	Uncultured bacterium	Litorilinea aerophila	427	427	1	6e-115	97.59	486	GU925750.1	Uncultured bacterium clone F5K2Q4C04JNMFF 23S ribosomal RNA
